# Dissecting the regulatory logic of specification and differentiation during vertebrate embryogenesis

**DOI:** 10.1101/2024.08.27.609971

**Authors:** Jialin Liu, Sebastian M. Castillo-Hair, Lucia Y. Du, Yiqun Wang, Adam N. Carte, Mariona Colomer-Rosell, Christopher Yin, Georg Seelig, Alexander F. Schier

**Author notes:** Equal contribution: these authors contributed equally and are listed alphabetically (Sebastian M. Castillo-Hair, Lucia Y. Du).

## Abstract

The interplay between transcription factors and chromatin accessibility regulates cell type diversification during vertebrate embryogenesis. To systematically decipher the gene regulatory logic guiding this process, we generated a single-cell multi-omics atlas of RNA expression and chromatin accessibility during early zebrafish embryogenesis. We developed a deep learning model to predict chromatin accessibility based on DNA sequence and found that a small number of transcription factors underlie cell-type-specific chromatin landscapes. While Nanog is well-established in promoting pluripotency, we discovered a new function in priming the enhancer accessibility of mesendodermal genes. In addition to the classical stepwise mode of differentiation, we describe instant differentiation, where pluripotent cells skip intermediate fate transitions and terminally differentiate. Reconstruction of gene regulatory interactions reveals that this process is driven by a shallow network in which maternally deposited regulators activate a small set of transcription factors that co-regulate hundreds of differentiation genes. Notably, misexpression of these transcription factors in pluripotent cells is sufficient to ectopically activate their targets. This study provides a rich resource for analyzing embryonic gene regulation and reveals the regulatory logic of instant differentiation.
