## Supplementary material for "Dissecting the regulatory logic of specification and differentiation during vertebrate embryogenesis": table_s1

### Sheet: scMultiome_summary
Supplementary table 1. Summary of scMultiome quality and Comparison with other methods
stage	# cells	# expressed genes (mean)	# ATAC fragments (mean)	RNA-Seq reads	ATAC-Seq reads
high	239	506	7358	117899137	223914998
oblong	795	917	17578	304287430	599991410
dome	1472	2252	20303	265997790	710348309
30% epiboly	1447	1747	33686	320254238	634042537
50% epiboly-s1	2528	2098	22199	262995386	496361010
50% epiboly-s2	2486	2169	22253	370902107	509735922
shield-s1	3036	2068	20430	324010557	601810714
shield-s2	3051	2181	20229	263488866	657707009
shield-s3	1363	2477	17309	276887911	553392984
shield-s4	496	2704	16766	270384852	744755508
75% epiboly-s1	2288	2177	18402	277220212	614861654
75% epiboly-s2	874	2132	20440	328320257	593630073
75% epiboly-s3	1996	2212	16114	437962127	396163407
75% epiboly-s4	852	1926	15887	369398528	482646554
bud-s1	2429	2514	13392	325991011	603879769
bud-s2	3059	2296	14245	295517350	589571244
bud-s3	3195	2179	13386	353886484	608074913
bud-s4	1295	2560	20724	342297318	616778620
6 somite-s1	4470	1735	8503	762266536	234777571
6 somite-s2	3621	1825	9361	689418559	243907357

### Sheet: comparison_with_other_methods
Supplementary table 1. Summary of scMultiome quality and Comparison with other methods
stage	# expressed genes (scMultiome)	# expressed genes (URD)	# fragments (scMultiome)	# fragments (10x scATAC)	# fragments (SPATAC-seq)
high	506	3121	7358
oblong	917	2613	17578		20014
dome	2252	1938	20303
30% epiboly	1747	1617	33686
50% epiboly	2132	1937	22218	20661	6536
shield	2202	1290	19326		8110
75% epiboly	2158	1493	17404		11460
bud	2311	1195	14311		6178
6 somite	1779	1041	8806	13406	12459
