## Supplementary material for "Dissecting the regulatory logic of specification and differentiation during vertebrate embryogenesis": table_s2

### Sheet: trajectory_weights
Supplementary table 2. Trajectory
(high/oblong)	deep cells	evl
high	1	1
								Notes
(oblong/dome)	ectoderm	dorsal margin	non-dorsal margin	apoptosis-like	evl	ysl		1. Columns correspond to earlier timepoints in each co-embedding
deep cells	0.997787	1	1	0.962963		0.8		2. Rows correspond to later timepoint in each co-embedding
evl					0.932308			3. All edge weights >0.2 are listed
(dome/30% epiboly)	ectoderm	dorsal margin	non-dorsal margin	apoptosis-like	evl	ysl
ectoderm	0.976266	0.254839
dorsal margin		0.669355
non-dorsal margin			0.866968
apoptosis-like				0.96
evl					0.991597
ysl						1
(30% epiboly/50% epiboly)	dorsal ectoderm	ventral ectoderm	dorsal anterior	dorsal posterior	margin tail	ventrolateral mesoendoderm	apoptosis-like	evl	ysl
ectoderm	0.796157	0.958678
dorsal margin			0.967308	0.681395
non-dorsal margin				0.306977	0.787205	0.926044
apoptosis-like							0.843956
evl								1
ysl									0.934286
(50% epiboly/shield)	dorsal ectoderm	ventral ectoderm	dorsal anterior	dorsal posterior	margin tail	ventrolateral mesoderm	endoderm	evl	ysl
dorsal ectoderm	0.676175
ventral ectoderm	0.269762	0.897005
dorsal anterior			0.940741	0.201227
dorsal posterior				0.791411
margin tail					0.764031
ventrolateral mesoendoderm						0.793611	0.854167
evl								0.966854
ysl									0.983333
(shield/75% epiboly)	neural plate anterior	neural plate posterior	epidermis	precodal plate	notochord	margin tail	lateral plate mesoderm	psm	adaxial cells	endoderm	four-runner cells	evl	ysl
dorsal ectoderm	0.913027	0.631648
ventral ectoderm			0.790494
dorsal anterior				0.928
dorsal posterior					0.809211
margin tail						0.931776
ventrolateral mesoderm							0.968702	0.90625	1
endoderm										0.99798	1
evl												0.993814
ysl													0.983132
(75% epiboly/bud)	telencephalon	dorsal diencephalon	optic primordium	ventral diencephalon	midbrain	hindbrain	spinal cord	anterior neural plate border	epidermis	posterior neural plate border	hatching gland	notochord	tailbud	lateral plate mesoderm	cephalic mesoderm	psm	adaxial cells	endoderm	evl	ysl
neural plate anterior	0.909091	0.918954	0.999465	0.938461	0.839526	0.363574		0.350137
neural plate posterior						0.62543	0.729288
epidermis								0.619178	1	0.614164
precodal plate											1
notochord												1
margin tail										0.251558			0.795763
lateral plate mesoderm														1	0.819277	0.29387
psm																0.496673	0.379487
adaxial cells																	0.417094
endoderm																		0.91811
evl																			1
ysl																				1
(bud/6somite)	telencephalon	dorsal diencephlon	optic primordium	ventral diencephalon	neural floorplate	midbrain	hindbrain	spinal cord	differentiating neuron	neural crest	olfactory/adenohypophyseal placode	lens placode	otic placode	ionocyte progenitors	epidermis	posterior neural plate border	hatching gland	notochord	tailbud	endothelial progenitors	heart field	pronephric duct+blood island	cephalic mesoderm	psm	somite	adaxial cells	endoderm	evl	ysl
telencephalon	0.452632										0.470244
dorsal diencephalon		0.404082
optic primordium	0.385526	0.280272	0.940603
ventral diencephalon				0.917647	0.926087
midbrain						0.607143
hindbrain							0.801423			0.25614
spinal cord								0.769843	0.594286	0.333333
anterior neural plate border										0.401754	0.515122	0.5375	0.960606	0.522222
epidermis												0.428571		0.461111	0.8424	0.233422
posterior neural plate border																0.680106
hatching gland																	1
notochord																		0.909091
tailbud																			0.796685
lateral plate mesoderm																				1	0.933953	0.846847
cephalic mesoderm																							0.975343
psm																								0.745228	0.964257
adaxial cells																										0.972727
endoderm																											0.982946
evl																												1
ysl																													1
