## Supplementary material for "Dissecting the regulatory logic of specification and differentiation during vertebrate embryogenesis": table_s3

### Sheet: go terms 
Supplementary table 3. Gene ontology enrichment results for genes near high stage maintained dCREs
GO.ID	Term	Annotated	Significant	Expected	elimFisher
GO:0080090	regulation of primary metabolic process	1805	1040	862.23	2.1e-22
GO:0006355	regulation of DNA-templated transcription	1336	796	638.19	5.6e-22
GO:1903506	regulation of nucleic acid-templated transcription	1336	796	638.19	5.6e-22
GO:2001141	regulation of RNA biosynthetic process	1338	797	639.15	5.7e-22
GO:0051171	regulation of nitrogen compound metabolic process	1779	1024	849.81	8.9e-22
GO:0051252	regulation of RNA metabolic process	1449	853	692.17	1.7e-21
GO:0010556	regulation of macromolecule biosynthetic process	1435	845	685.48	2.5e-21
GO:0006351	DNA-templated transcription	1374	813	656.34	2.9e-21
GO:0097659	nucleic acid-templated transcription	1374	813	656.34	2.9e-21
GO:0032774	RNA biosynthetic process	1376	814	657.3	3e-21
GO:0031326	regulation of cellular biosynthetic process	1451	851	693.13	9.2e-21
GO:0009889	regulation of biosynthetic process	1458	854	696.47	1.3e-20
GO:0034654	nucleobase-containing compound biosynthetic process	1473	861	703.64	2e-20
GO:0060255	regulation of macromolecule metabolic process	1872	1065	894.23	2.3e-20
GO:0019219	regulation of nucleobase-containing compound metabolic process	1505	876	718.92	4.5e-20
GO:0031323	regulation of cellular metabolic process	1826	1039	872.26	8.6e-20
GO:1901362	organic cyclic compound biosynthetic process	1530	886	730.86	2.1e-19
GO:0018130	heterocycle biosynthetic process	1497	868	715.1	3.5e-19
GO:0019438	aromatic compound biosynthetic process	1494	866	713.67	4.5e-19
GO:0019222	regulation of metabolic process	1987	1117	949.17	4.5e-19
GO:0010468	regulation of gene expression	1610	925	769.08	6.1e-19
GO:0006357	regulation of transcription by RNA polymerase II	1086	649	518.77	5.3e-18
GO:0006366	transcription by RNA polymerase II	1113	663	531.67	6e-18
GO:0044271	cellular nitrogen compound biosynthetic process	1722	975	822.58	2e-17
GO:0009059	macromolecule biosynthetic process	1736	973	829.27	1.3e-15
GO:0016070	RNA metabolic process	1713	961	818.28	1.5e-15
GO:0010467	gene expression	1967	1083	939.61	1.8e-14
GO:0090304	nucleic acid metabolic process	1877	1037	896.62	2.6e-14
GO:0006139	nucleobase-containing compound metabolic process	2035	1116	972.1	2.6e-14
GO:0046483	heterocycle metabolic process	2067	1130	987.38	5.8e-14
GO:0006725	cellular aromatic compound metabolic process	2075	1133	991.21	8.5e-14
GO:0034641	cellular nitrogen compound metabolic process	2278	1232	1088.18	1.6e-13
GO:1901360	organic cyclic compound metabolic process	2124	1155	1014.61	2.1e-13
GO:0044249	cellular biosynthetic process	2002	1093	956.33	3.5e-13
GO:1901576	organic substance biosynthetic process	2033	1107	971.14	6.1e-13
GO:0006807	nitrogen compound metabolic process	3496	1820	1670	7e-13
GO:0043170	macromolecule metabolic process	3294	1723	1573.51	7.2e-13
GO:0009058	biosynthetic process	2051	1115	979.74	8.7e-13
GO:0044238	primary metabolic process	3701	1915	1767.93	1.8e-12
GO:0071704	organic substance metabolic process	3833	1973	1830.98	8.8e-12
GO:0044237	cellular metabolic process	3526	1822	1684.33	4e-11
GO:0008152	metabolic process	3985	2040	1903.59	4.5e-11
GO:0051253	negative regulation of RNA metabolic process	245	163	117.03	1.3e-09
GO:0050794	regulation of cellular process	3715	1896	1774.62	5e-09
GO:0045892	negative regulation of DNA-templated transcription	224	149	107	7e-09
GO:1902679	negative regulation of RNA biosynthetic process	224	149	107	7e-09
GO:1903507	negative regulation of nucleic acid-templated transcription	224	149	107	7e-09
GO:0050789	regulation of biological process	3901	1982	1863.47	9.8e-09
GO:0000122	negative regulation of transcription by RNA polymerase II	147	102	70.22	7e-08
GO:0051172	negative regulation of nitrogen compound metabolic process	385	234	183.91	9.4e-08
GO:0048523	negative regulation of cellular process	881	493	420.84	1.2e-07
GO:0035295	tube development	461	274	220.21	1.4e-07
GO:0045934	negative regulation of nucleobase-containing compound metabolic process	272	171	129.93	2.4e-07
GO:0048731	system development	1778	941	849.33	3e-07
GO:0048646	anatomical structure formation involved in morphogenesis	481	283	229.77	3.1e-07
GO:0065007	biological regulation	4174	2098	1993.87	3.2e-07
GO:0010558	negative regulation of macromolecule biosynthetic process	271	170	129.45	3.2e-07
GO:0048519	negative regulation of biological process	988	545	471.96	3.2e-07
GO:0009892	negative regulation of metabolic process	470	277	224.51	3.3e-07
GO:0031324	negative regulation of cellular metabolic process	386	232	184.39	3.9e-07
GO:0009790	embryo development	687	390	328.17	4.2e-07
GO:0031327	negative regulation of cellular biosynthetic process	278	173	132.8	5.5e-07
GO:0009890	negative regulation of biosynthetic process	280	174	133.75	5.8e-07
GO:0010605	negative regulation of macromolecule metabolic process	441	260	210.66	7.5e-07
GO:0009888	tissue development	830	462	396.48	7.7e-07
GO:0048856	anatomical structure development	2343	1212	1119.23	1.6e-06
GO:0032502	developmental process	2417	1248	1154.57	1.7e-06
GO:0060429	epithelium development	523	301	249.83	2e-06
GO:0048513	animal organ development	1391	742	664.47	2.1e-06
GO:0007275	multicellular organism development	2091	1087	998.85	2.5e-06
GO:0043010	camera-type eye development	230	143	109.87	5.7e-06
GO:0009653	anatomical structure morphogenesis	1190	638	568.45	5.7e-06
GO:0001654	eye development	271	163	129.45	2e-05
GO:0150063	visual system development	271	163	129.45	2e-05
GO:0060041	retina development in camera-type eye	137	89	65.44	3.2e-05
GO:0048593	camera-type eye morphogenesis	108	72	51.59	5.1e-05
GO:0006325	chromatin organization	180	112	85.98	5.5e-05
GO:0016331	morphogenesis of embryonic epithelium	44	34	21.02	5.9e-05
GO:0035239	tube morphogenesis	353	204	168.62	6.9e-05
GO:0048592	eye morphogenesis	132	85	63.05	7.7e-05
GO:0048598	embryonic morphogenesis	444	251	212.09	8.2e-05
GO:0010557	positive regulation of macromolecule biosynthetic process	290	170	138.53	0.0001
GO:0048729	tissue morphogenesis	351	202	167.67	0.0001
GO:0021915	neural tube development	75	52	35.83	0.00012
GO:0031328	positive regulation of cellular biosynthetic process	297	173	141.87	0.00014
GO:0002009	morphogenesis of an epithelium	288	168	137.57	0.00016
GO:0009891	positive regulation of biosynthetic process	299	173	142.83	0.00022
GO:0032501	multicellular organismal process	2407	1220	1149.8	0.00024
GO:0048869	cellular developmental process	1338	697	639.15	0.00025
GO:0048859	formation of anatomical boundary	11	11	5.25	0.00029
GO:0045893	positive regulation of DNA-templated transcription	266	155	127.07	0.0003
GO:1902680	positive regulation of RNA biosynthetic process	266	155	127.07	0.0003
GO:1903508	positive regulation of nucleic acid-templated transcription	266	155	127.07	0.0003
GO:0007399	nervous system development	1001	529	478.17	0.0003
GO:0048048	embryonic eye morphogenesis	48	35	22.93	0.00034
GO:0007420	brain development	320	183	152.86	0.00034
GO:0030154	cell differentiation	1331	692	635.8	0.00035
GO:0031076	embryonic camera-type eye development	45	33	21.5	0.00043
GO:0001568	blood vessel development	245	143	117.03	0.00046
GO:0060322	head development	329	187	157.16	0.00046
