## Supplementary material for "Dissecting the regulatory logic of specification and differentiation during vertebrate embryogenesis": table_s7

### Sheet: Sheet1
Supplementary table 7. The list of chromosomes used in each model
Model ID	Training chromosomes	Validation chromosomes	Test chromosomes
0	chr3, chr15, chr6, chr4, chr2, chr14, chr1, chr18, chr22, chr16, chr23, chr10, chr13, chr19, chr24, chr9, chr20, chr25, chr8, chr17, chr21	chr5, chr11	chr7, chr12
1	chr7, chr12, chr6, chr4, chr2, chr14, chr1, chr18, chr22, chr16, chr23, chr10, chr13, chr19, chr24, chr9, chr20, chr25, chr8, chr17, chr21	chr3, chr15	chr5, chr11
2	chr7, chr12, chr5, chr11, chr2, chr14, chr1, chr18, chr22, chr16, chr23, chr10, chr13, chr19, chr24, chr9, chr20, chr25, chr8, chr17, chr21	chr6, chr4	chr3, chr15
