## Supplementary material for "Dissecting the regulatory logic of specification and differentiation during vertebrate embryogenesis": table_s8

### Sheet: Sheet1
Supplementary table 8. Summary of Parse Biosciences scRNA-Seq quality
samples	# cells	# expressed genes (mean)
evl_mix	4222	3345
ysl_mix	2681	3459
mcherry	4127	3010
ysl_mix_no_mxtx2	2836	2469
